# Exploring *Mycobacterium tuberculosis* rRNA Transcriptomic Signatures as Response to Anti-TB Treatment in Whole Blood RNA-seq Data

**DOI:** 10.1101/2025.06.16.659901

**Authors:** Patricio Lopez-Exposito, Juan Calvet Seral, Santiago Ferrer, Alfonso Mendoza, Pedro M. Gordaliza, Juan Jose Vaquero

## Abstract

Current clinical tools for monitoring tuberculosis (TB) treatment response rely mostly on sputum culture and chest X-ray, which are unreliable in patients with low bacterial loads and lack the desirable promptness. There is a need for biomarkers able to provide earlier and more accurate insights into pathogen viability and response to therapy. We analyzed publicly available whole-blood RNA-seq data from 79 TB patients sampled at diagnosis, and weeks 1, 4, and 24 of standard anti-TB treatment. After aligning human reads and filtering, remaining reads were mapped to the *Mycobacterium tuberculosis* H37Rv genome to quantify rRNA subunit transcripts (16S, 23S, 5S, ITS1, ITS2). Microbiome profiles were assessed using Kraken2/Bracken, with alpha/beta diversity analyses and differential abundance (ANCOM-BC2). 16S and 23S rRNA transcripts were consistently detected across all treatment times, with 23S reads dominating in diagnosis and early stages of treatment shifting toward a significant predominance of 16S reads at week 24. 5S and ITS1 were inconsistently detected, whereas ITS2 was undetectable. Alpha diversity (Shannon index) increased during treatment (significant at weeks 1 and 4), while beta diversity showed significant shifts over time despite no significant differences in total *M. tuberculosis* abundance. Our findings suggest that it may be feasible to detect *M. tuberculosis* rRNA signatures in blood RNA-seq and suggest dynamic transcriptomic changes during treatment. The 16S/23S ratio and minor rRNA units may serve as complementary biomarkers for treatment monitoring and other transcriptomic-based biomarkers. Future work should validate these findings in larger cohorts using optimized RNA-seq protocols focusing on the pathogen.
