## Supplementary material for "Exploring *Mycobacterium tuberculosis* rRNA Transcriptomic Signatures as Response to Anti-TB Treatment in Whole Blood RNA-seq Data": Summary of 16S to 23S ratio

Group	count	mean	median	std
Diagnosis	79	0.9763167759544606	0.82642089093702	0.48014279521742126
Week 1	79	1.0153980246332075	0.8700254022015241	0.5090446322400071
Week 4	79	1.0207228909905117	0.7724719101123596	0.5136514057851976
Week 24	79	1.17034349731259	1.0106951871657754	0.6083226280201155
